# ChromPolymerDB: A High-Resolution Database of Single-Cell 3D Chromatin Structures for Functional Genomics

**DOI:** 10.1101/2025.09.27.678816

**Authors:** Min Chen, Lin Du, Siyuan Zhao, Bowei Ye, Pourya Delafrouz, Hammad Farooq, Debaleena Chattopadhyay, G. Elisabeta Marai, Zhifeng Shao, Jie Liang, Daniel M. Czajkowsky, Constantinos Chronis

**Author notes:** To whom correspondence should be addressed.; Correspondence may also be addressed to Daniel M. Czajkowsky. The first two authors should be regarded as Joint First Authors.

## Abstract

The three-dimensional (3D) organization of chromatin plays a critical role in regulating gene expression and genomic processes like DNA replication, repair, and genome stability. Although these processes occur at the individual-cell level, most chromatin structure data are derived from population-averaged assays, such as Hi-C, obscuring the heterogeneity of single-cell conformations. To address this limitation, we developed a polymer physics-based modelling framework, the Sequential Bayesian Inference Framework (sBIF), that deconvolutes bulk Hi-C data to reconstruct single-cell 3D chromatin conformations. To support a broader use of sBIF, we created ChromPolymerDB, a publicly accessible, high-resolution database of single-cell chromatin structures inferred by sBIF. The database contains ∼10^8^ reconstructed 5 kb-resolution single cell structures, spanning over 60,000 genomic loci across 50 human cell types and experimental conditions. ChromPolymerDB features an interactive web interface with tools for 3D structural analysis and multi-omics integration. Users can explore associations between chromatin conformation and gene expression, epigenetic modifications, and regulatory elements. The platform also supports comparative analyses to identify structural changes across cell types, developmental stages, or disease contexts. ChromPolymerDB offers a unique resource for researchers studying the relationship between genome architecture and gene regulation, and for advancing comparative 3D genomics. ChromPolymerDB is available online at https://chrompolymerdb.bme.uic.edu/.

**GRAPHICAL ABSTRACT:** 
