## Supplemental Tables for "ChromPolymerDB: A High-Resolution Database of Single-Cell 3D Chromatin Structures for Functional Genomics"

### Sheet: S1
Samples	Systems	Source	File Accession
cardiomyocytes of heart left atrium	Circulatory System	4DN	4DNFIGU793GK
cardiomyocytes of heart left ventricle	Circulatory System	4DN	4DNFII9NVNO3
lung fibroblasts cell line (IMR-90)	Circulatory System	4DN	4DNFIH7TH4MF
cardiac muscle cells derived from WTC-11	Circulatory System	4DN	4DNFIK3NAVTO
endothelial cell of umbilical vein	Circulatory System	ENCODE	ENCSR788FBI
cardiomyocytes derived from H9	Circulatory System	GEO	GSE116862
hepatocellular carcinoma cell line (HepG2)	Digestive System	4DN	4DNFICSTCJQZ
colorectal carcinoma cell line (HCT116)	Digestive System	ENCODE	ENCSR477GZK
pancreatic ductal adenocarcinoma cell line (Panc1)	Digestive System	ENCODE	ENCSR584RBV
pancreatic Nestin-expressing cell cell line (HPNE)	Digestive System	GEO	GSE149103
pancreatic ductal adenocarcinoma cell line	Digestive System	GEO	GSE149103
pancreatic endoderm derived from CyT49	Endocrine System	4DN	4DNFI9815EEJ
B lymphoblastoid cell line (GM12878)	Immune System	4DN	4DNFI1UEG1HD
monocytes of peripheral blood from B-cell acute lymphoblastic leukemia patients	Immune System	4DN	4DNFIUPVQ5UH
monocytes of bone marrow from B-cell acute lymphoblastic leukemia patients	Immune System	4DN	4DNFINZ25U3U
promyelocytic leukemia cell line (HL-60/S4)	Immune System	ENCODE	ENCSR683EDC
chronic myelogenous leukemia cell line (K562)	Immune System	ENCODE	ENCSR545YBD
Burkitt lymphoma cell line (Ramos)	Immune System	ENCODE	ENCSR022TPX
CD14-positive monocyte	Immune System	ENCODE	ENCSR444SKT+ENCSR236EYO
dendritic cells	Immune System	ENCODE	ENCSR456QYU
naive thymus-derived CD4-positive, alpha-beta T cells	Immune System	ENCODE	ENCSR458VJJ
natural killer cells	Immune System	ENCODE	ENCSR971CJS
diffuse large B-cell lymphoma cell line (OCI-LY7)	Immune System	ENCODE	ENCSR088BOG
macrophage drived from THP-1	Immune System	GEO	GSE201353
activated B cells	Immune System	ENCODE	ENCSR693PXD
epidermal keratinocytes cell line (NHEK)	Integumentary System	4DN	4DNFIL9M97T2
foreskin fibroblast cell line (HFFc6)	Integumentary System	4DN	4DNFIFLJLIS5
foreskin fibroblasts cell line (HFF-hTERT)	Integumentary System	4DN	4DNFI8649RQJ+4DNFIZ4F74QR+4DNFIBM714BP+4DNFI6CWNUFL+4DNFISPUVQHA
Skin fibroblast (arm) cell line (GM23248)	Integumentary System	ENCODE	ENCSR220MNC
rhabdomyosarcoma cell line (A673)	Musculoskeletal System	ENCODE	ENCSR455KLX
adipocytes derived from hMSC	Musculoskeletal System	GEO	GSE151319
osteoblasts derived from hMSC	Musculoskeletal System	GEO	GSE151319
human chondrocyte cell line (C-28/I2)	Musculoskeletal System	GEO	GSE200345
motor neurons derived from neural progenitor cells	Nervous System	ENCODE	ENCSR379CII+ENCSR305RTT+ENCSR350NJV+ENCSR866FWQ+ENCSR550JLK
primary normal human astrocytes	Nervous System	GEO	GSE241592
cervical cancer tumor cell line (Hela S3)	Reproductive System	4DN	4DNFICEGAHRC
primary mammary epithelial cell line (HMEC)	Reproductive System	ENCODE	ENCSR711AVS
breast cancer cell line (MCF-7)	Reproductive System	ENCODE	ENCSR660LPJ
lung adenocarcinoma cell line (Calu3)	Respiratory System	ENCODE	ENCSR118AQZ
pancreatic endoderm derived from hESC (CyT49)	Stem Cells & Embryonic Tissues	4DN	4DNFIKYXMF1E
definitive endoderm derived from CyT49	Stem Cells & Embryonic Tissues	4DN	4DNFIYDBBSE3
endoderm of foregut derived from CyT49	Stem Cells & Embryonic Tissues	4DN	4DNFIQ2687RT
human embryonic stem cell line (H1-hESC)	Stem Cells & Embryonic Tissues	4DN	4DNFIQYQWPF5
definitive endoderm derived from H1	Stem Cells & Embryonic Tissues	4DN	4DNFIJWBWE41
human induced pluripotent stem cell line (WTC-11)	Stem Cells & Embryonic Tissues	4DN	4DNFILI6XOB5
human embryonic stem cells (HuES64)	Stem Cells & Embryonic Tissues	GEO	GSE130085
endoderm stem cells derived from HuES64	Stem Cells & Embryonic Tissues	GEO	GSE130085
mesoderm stem cells derived from HuES64	Stem Cells & Embryonic Tissues	GEO	GSE130085
ectoderm stem cells derived from HuES64	Stem Cells & Embryonic Tissues	GEO	GSE130085
mesenchymal stem cells drived from primary human umbilical cord	Stem Cells & Embryonic Tissues	GEO	GSE151319

### Sheet: S2
Samples	Nuclear Volume(μm³)
epidermal keratinocytes cell line (NHEK)	440
pancreatic endoderm derived from hESC (CyT49)	1741
definitive endoderm derived from CyT49	1741
endoderm of foregut derived from CyT49	1741
pancreatic endoderm derived from CyT49	1741
B lymphoblastoid cell line (GM12878)	237
human embryonic stem cell line (H1-hESC)	1741
definitive endoderm derived from H1	1741
cardiomyocytes of heart left atrium	550
cardiomyocytes of heart left ventricle	550
cervical cancer tumor cell line (Hela S3)	374
hepatocellular carcinoma cell line (HepG2)	1318
foreskin fibroblast cell line (HFFc6)	769
foreskin fibroblasts cell line (HFF-hTERT)	769
lung fibroblasts cell line (IMR-90)	381
monocytes of peripheral blood from B-cell acute lymphoblastic leukemia patients	624
monocytes of bone marrow from B-cell acute lymphoblastic leukemia patients	624
activated B cells	237
human induced pluripotent stem cell line (WTC-11)	541
cardiac muscle cells derived from WTC-11	550
Skin fibroblast (arm) cell line (GM23248)	769
promyelocytic leukemia cell line (HL-60/S4)	322
chronic myelogenous leukemia cell line (K562)	750
primary mammary epithelial cell line (HMEC)	728
motor neurons derived from neural progenitor cells	262
Burkitt lymphoma cell line (Ramos)	367
rhabdomyosarcoma cell line (A673)	1381
lung adenocarcinoma cell line (Calu3)	736
CD14-positive monocyte	624
dendritic cells	382
endothelial cell of umbilical vein	1816
colorectal carcinoma cell line (HCT116)	854
breast cancer cell line (MCF-7)	529
naive thymus-derived CD4-positive, alpha-beta T cells	268
natural killer cells	268
diffuse large B-cell lymphoma cell line (OCI-LY7)	844
pancreatic ductal adenocarcinoma cell line (Panc1)	826
human embryonic stem cells (HuES64)	1741
endoderm stem cells derived from HuES64	1741
mesoderm stem cells derived from HuES64	1741
ectoderm stem cells derived from HuES64	1741
mesenchymal stem cells drived from primary human umbilical cord	419
adipocytes derived from hMSC	1029
osteoblasts derived from hMSC	600
human chondrocyte cell line (C-28/I2)	475
macrophage drived from THP-1	1000
primary normal human astrocytes	244
pancreatic Nestin-expressing cell cell line (HPNE)	368
pancreatic ductal adenocarcinoma cell line	826
cardiomyocytes derived from H9	550
